# RNA-targeting CRISPR-Cas13 Provides Broad-spectrum Phage Immunity

**DOI:** 10.1101/2022.03.25.485874

**Authors:** Benjamin A. Adler, Tomas Hessler, Brady F Cress, Vivek K. Mutalik, Rodolphe Barrangou, Jillian Banfield, Jennifer A Doudna

## Abstract

CRISPR-Cas13 proteins are RNA-guided RNA nucleases that defend against invasive phages through general, non-specific RNA degradation upon complementary target transcript binding. Despite being RNA nucleases, Cas13 effectors are capable of inhibiting the infection of dsDNA phages but have only been investigated across a relatively small sampling of phage diversity. Here, we employ a systematic, phage-centric approach to determine the anti-phage capacity of Cas13 and find LbuCas13a to be a remarkably potent phage inhibitor. LbuCas13a confers robust, consistent antiviral activity regardless of gene essentiality, gene expression timing or target sequence location. Furthermore, after challenging LbuCas13a with eight diverse *E. coli* phages distributed across *E. coli* phage phylogenetic groups, we find no apparent phage-encoded limits to its potent antiviral activity. In contrast to other Class 2 CRISPR-Cas proteins, these results suggest that DNA phages are generally vulnerable to Cas13a targeting. Leveraging this effective anti-phage activity, LbuCas13a can be used seamlessly as a counter-selection agent for broad-spectrum phage editing. Using a two-step phage editing and enrichment approach, we show that LbuCas13a enables markerless genome edits in phages with exceptionally high efficiency and precision, including edits as small as a single codon. By taking advantage of the broad vulnerability of RNA during viral infection, Cas13a enables a generalizable strategy for editing the most abundant and diverse biological entities on Earth.
