## Supplementary Table 1 for "RNA-targeting CRISPR-Cas13 Provides Broad-spectrum Phage Immunity"

### Sheet: Sheet1
Phage	Gene	Essentiality	Expression	Type	Position	Strand	Sequence	Plasmids
T4	motA	Essential	Early	RBS	163609	+	atctccgtaattctgtatcagtagttgatag	pBA642, pBA660
T4	gp42	Essential	Middle	RBS	26224	+	acctcaattgatacattcatatttaacttgt	pBA644, pBA662
T4	mcp	Essential	Late	CDS	104945	-	tcaaaagttcagctttagttttgatagtcat	pBA647, pBA665
T4	soc	Non-essential	Late	CDS	15542	+	tgatattaacataaccgcgagtactagccat	pBA673, pBA691
T4	soc	Non-essential	Late	CDS	15501	+	cttcaattttcttatttccatctaatttctg	pBA674, pBA692
T4	dnap	Essential	Early	CDS	29863	+	ctgtttcaatagagatataaaattctttcat	pBA778
MM02	dnap	Essential	Early	CDS	33140	+	tctgttcaaccgttaagtaaaattctttcat	pBA824
MM02	mcp	Essential	Late	CDS	108026	-	cgagctgagctttagttttgatagtagtcat	pBA825
SUSP1	dnap	Essential	Early	CDS	34709	+	agtgcaagttttcaaaatctacgttttccat	pBA768
SUSP1	mcp	Essential	Late	CDS	5754	-	ggaaaaatctgcttttttcagaattagttaa	pBA769
EdH4	dnap	Essential	Early	CDS	22905	+	atgactcaaaatcgaaagaccacatgctcat	pBA822
EdH4	mcp	Essential	Late	CDS	85732	+	catactcgactggatacacggctctattcac	pBA823
N4	dnap	Essential	Early	CDS	22852	-	taccctcattgttgaatgtaatgtgacgcat	pBA766
N4	mcp	Essential	Late	CDS	53041	+	gaccgtcagtaggagcgttatagttcaacat	pBA767
T7	rnap	Essential	Early	CDS	3202	-	agtcgttcttagcgatgttaatcgtgttcat	pBA677
T7	mcp	Essential	Late	CDS	22998	-	ccatttgctgtccaccagtcatgctagccat	pBA678
Lambda	cro	Essential	Early	RBS	38040	-	caacctccttagtacatgcaaccattatcac	pBA621
Lambda	mcp	Essential	Late	CDS	6165	-	ccagcagttgggcggttgtgtacatcgacat	pBA624
Lambda	ea47	Non-essential	Early	CDS	23448	+	tagcgtattagcgacccatcgtctttctgat	pBFC1053
T5	dnap	Essential	Early	CDS	71128	-	ttagagctttatcaactactgcgattttcaa	pBA675, pBA681
T5	mcp	Essential	Late	CDS	102954	+	cttctttcagcttattaatatcaatagtcat	pBA908
T5	gp150	Non-essential	Late	CDS	103604	+	acttgttatagtcaatagcagcttgtgtcat	pBA676
Negative control	RFP	NA	NA	CDS	NA	NA	aactctttgataacgtcttcgctactcgcca	pBA615, pBA620, pBA630
