## Supplementary Table 2 for "RNA-targeting CRISPR-Cas13 Provides Broad-spectrum Phage Immunity"

### Sheet: Sheet1
Plasmid	Antibiotics	Description
pBA559	Chlor	pTet-LbuCas13a crRNA entry vector
pBA560	Chlor	pTet-eLbuCas13a crRNA entry vector
pBA562	Chlor	pTet-RfxCas13d crRNA entry vector
pBA707	Chlor	KanR-BBR1 entry vector for HR donor
pBA615	Chlor	eLbuCas13a Negative Control
pBA620	Chlor	LbuCas13a Negative Control
pBA630	Chlor	RfxCas13d Negative Control
pBA822	Chlor	LbuCas13a Targeting EdH4 dnap CDS
pBA823	Chlor	LbuCas13a Targeting EdH4 mcp CDS
pBA621	Chlor	LbuCas13a Targeting Lambda cro RBS
pBA624	Chlor	LbuCas13a Targeting Lambda mcp CDS
pBFC1053	Chlor	LbuCas13a Targeting Lambda ea47 CDS
pBA766	Chlor	LbuCas13a Targeting N4 dnap CDS
pBA767	Chlor	LbuCas13a Targeting N4 mcp CDS
pBA824	Chlor	LbuCas13a Targeting MM02 dnap CDS
pBA825	Chlor	LbuCas13a Targeting MM02 mcp CDS
pBA768	Chlor	LbuCas13a Targeting SUSP1 dnap CDS
pBA769	Chlor	LbuCas13a Targeting SUSP1 mcp CDS
pBA642	Chlor	LbuCas13a Targeting T4 motA RBS
pBA644	Chlor	LbuCas13a Targeting T4 gp42 RBS
pBA647	Chlor	LbuCas13a Targeting T4 mcp CDS
pBA673	Chlor	LbuCas13a Targeting T4 soc CDS 1
pBA674	Chlor	LbuCas13a Targeting T4 soc CDS 2
pBA778	Chlor	LbuCas13a Targeting T4 dnap CDS
pBA660	Chlor	RfxCas13d Targeting T4 motA RBS
pBA662	Chlor	RfxCas13d Targeting T4 gp42 RBS
pBA665	Chlor	RfxCas13d Targeting T4 mcp CDS
pBA691	Chlor	RfxCas13d Targeting T4 soc CDS 1
pBA692	Chlor	RfxCas13d Targeting T4 soc CDS 2
pBA675	Chlor	LbuCas13a Targeting T5 dnap CDS
pBA676	Chlor	LbuCas13a Targeting T5 gp150 CDS
pBA908	Chlor	LbuCas13a Targeting T5 mcp CDS
pBA681	Chlor	eLbuCas13a Targeting T5 dnap CDS
pBA677	Chlor	LbuCas13a Targeting T7 rnap CDS
pBA678	Chlor	LbuCas13a Targeting T7 mcp CDS
pBA787	Kan	soc-C HR Donor Vector
pBA788	Kan	soc-S HR Donor Vector
pBA789	Kan	soc-F HR Donor Vector
pBA790	Kan	dnap-C HR Donor Vector
pBA791	Kan	dnap-S HR Donor Vector
pBA792	Kan	dnap-F HR Donor Vector
