## Supplementary Table 3 for "RNA-targeting CRISPR-Cas13 Provides Broad-spectrum Phage Immunity"

### Sheet: Sheet1
Oligo Name	Sequence	Purpose
oBA1558_LamCro_RBS_1_F	aaaccaacctccttagtacatgcaaccattatcaca	Used to build pBA621
oBA1559_LamCro_RBS_1_R	agcatgtgataatggttgcatgtactaaggaggttg	Used to build pBA621
oBA1567_LamE_CDS_1_F	aaacccagcagttgggcggttgtgtacatcgacata	Used to build pBA624
oBA1568_LamE_CDS_1_R	agcatatgtcgatgtacacaaccgcccaactgctgg	Used to build pBA624
oBA1570_T4_motA_RBS_1_F	aaacatctccgtaattctgtatcagtagttgataga	Used to build pBA642 and pBA660
oBA1571_T4_motA_RBS_1_R	agcatctatcaactactgatacagaattacggagat	Used to build pBA642 and pBA660
oBA1576_T4_gp42_RBS_1_F	aaacacctcaattgatacattcatatttaacttgta	Used to build pBA644 and pBA662
oBA1577_T4_gp42_RBS_1_R	agcatacaagttaaatatgaatgtatcaattgaggt	Used to build pBA644 and pBA662
oBA1585_T4_mcp_CDS_1_F	aaactcaaaagttcagctttagttttgatagtcata	Used to build pBA647 and pBA665
oBA1586_T4_mcp_CDS_1_R	agcatatgactatcaaaactaaagctgaacttttga	Used to build pBA647 and pBA665
oBA1596_Cas13_BB_CommonGib_R	catgtaagatcctttctcctctttagatcttttgaattcttttctc	Used to build pBA559, pBA560, and pBA562
oBA1597_Cas13_BB_CommonGib_F	ctaataaatccctcggtaccaaagacgaacaataagac	Used to build pBA559, pBA560, and pBA562
oBA1598_Cas13a_p1_Common_F	caaaagatctaaagaggagaaaggatcttacatgaaagtgacgaaggtaggaggcatttc	Used to build pBA559 and pBA560
oBA1599_Cas13a_p1_Common_R	gtcaaggttaagcaggttaattaactccaattg	Used to build pBA559 and pBA560
oBA1600_Cas13a_p2_Common_F	caattggagttaattaacctgcttaaccttgac	Used to build pBA559 and pBA560
oBA1601_Cas13a_p2_Common_R	tcgtctttggtaccgagggatttattagttttcagactttttctcttccattttgtattc	Used to build pBA559 and pBA560
oBA1602_CasRX_p1_Common_F	agatctaaagaggagaaaggatcttacatgatcgaaaaaaaaaagtccttcgccaagggc	Used to build pBA562
oBA1603_CasRX_p1_Common_R	ggatcacctggatacaaatattgtcattgccatc	Used to build pBA562
oBA1604_CasRX_p2_Common_F	gatggcaatgacaatatttgtatccaggtgatcc	Used to build pBA562
oBA1605_CasRX_p2_Common_R	tattgttcgtctttggtaccgagggatttattaggaattgccggacaccttctttttctc	Used to build pBA562
oBA1654_T4_soc_CDS_1_F	aaactgatattaacataaccgcgagtactagccata	Used to build pBA673 and pBA691
oBA1655_T4_soc_CDS_1_R	agcatatggctagtactcgcggttatgttaatatca	Used to build pBA673 and pBA691
oBA1656_T5_pol_CDS_1_F	aaacttagagctttatcaactactgcgattttcaaa	Used to build pBA675 and pBA681
oBA1657_T5_pol_CDS_1_R	agcatttgaaaatcgcagtagttgataaagctctaa	Used to build pBA675 and pBA681
oBA1658_T5_gp150_CDS_1_F	aaacacttgttatagtcaatagcagcttgtgtcata	Used to build pBA676
oBA1659_T5_gp150_CDS_1_R	agcatatgacacaagctgctattgactataacaagt	Used to build pBA676
oBA1660_T7_RNAP_CDS_1_F	aaacagtcgttcttagcgatgttaatcgtgttcata	Used to build pBA677
oBA1661_T7_RNAP_CDS_1_R	agcatatgaacacgattaacatcgctaagaacgact	Used to build pBA677
oBA1662_T7_mcp_CDS_1_F	aaacccatttgctgtccaccagtcatgctagccata	Used to build pBA678
oBA1663_T7_mcp_CDS_1_R	agcatatggctagcatgactggtggacagcaaatgg	Used to build pBA678
oBA1674_T4_soc_CDS_2_F	aaaccttcaattttcttatttccatctaatttctga	Used to build pBA674 and pBA692
oBA1675_T4_soc_CDS_2_R	agcatcagaaattagatggaaataagaaaattgaag	Used to build pBA674 and pBA692
oBA1751_N4_DNAP_CDS_1_F	aaactaccctcattgttgaatgtaatgtgacgcata	Used to build pBA766
oBA1752_N4_DNAP_CDS_1_R	agcatatgcgtcacattacattcaacaatgagggta	Used to build pBA766
oBA1753_N4_mcp_CDS_1_F	aaacgaccgtcagtaggagcgttatagttcaacata	Used to build pBA767
oBA1754_N4_mcp_CDS_1_R	agcatatgttgaactataacgctcctactgacggtc	Used to build pBA767
oBA1755_SUSP1_DNAP_CDS_1_F	aaacagtgcaagttttcaaaatctacgttttccata	Used to build pBA768
oBA1756_SUSP1_DNAP_CDS_1_R	agcatatggaaaacgtagattttgaaaacttgcact	Used to build pBA768
oBA1757_SUSP1_mcp_CDS_1_F	aaacggaaaaatctgcttttttcagaattagttaaa	Used to build pBA769
oBA1758_SUSP1_mcp_CDS_1_R	agcatttaactaattctgaaaaaagcagatttttcc	Used to build pBA769
oBA1759_T4_DNAP_CDS_1_F	aaacctgtttcaatagagatataaaattctttcata	Used to build pBA778
oBA1760_T4_DNAP_CDS_1_R	agcatatgaaagaattttatatctctattgaaacag	Used to build pBA778
oBA1761_T4Soc_UP52_F	tatctcagaaaagaagatgtataaataatcatgtaatttaaataaaggagaatta	Used to build pBA787, pBA788, and pBA789
oBA1762_T4Soc_DN52_R	catgtaattctcctttatttaaattacatgattatttatacatcttcttttctga	Used to build pBA787, pBA788, and pBA789
oBA1763_T4Soc_UP52_F	acatttgagcagaaattagatggaaataagaaaattgaaggaaaggaaat	Used to build pBA787, pBA788, and pBA789
oBA1764_T4Soc_DN52_R	tcctatttcctttccttcaattttcttatttccatctaatttctgctcaa	Used to build pBA787, pBA788, and pBA789
oBA1765_T4DNAP_UP52_F	tatcagtataatatatcaagagcctaataactcgggctataaactaaggaatatct	Used to build pBA790, pBA791, and pBA792
oBA1766_T4DNAP_UP52_R	tcatagatattccttagtttatagcccgagttattaggctcttgatatattatact	Used to build pBA790, pBA791, and pBA792
oBA1767_T4DNAP_DN52_F	tcggaaataacattgttgaacgttatattgatgaaaatggaaaggaacgtac	Used to build pBA790, pBA791, and pBA792
oBA1768_T4DNAP_DN52_R	tcctgtacgttcctttccattttcatcaatataacgttcaacaatgttattt	Used to build pBA790, pBA791, and pBA792
oBA1769_T4Soc_OneCODON_F	catggctagtactcgcggttacgttaatatcaaa	Used to build pBA787
oBA1770_T4Soc_OneCODON_R	atgttttgatattaacgtaaccgcgagtactagc	Used to build pBA787
oBA1771_T4Soc_SEED_F	catggctagtactcgcggctacgtgaatatcaaa	Used to build pBA788
oBA1772_T4Soc_SEED_R	atgttttgatattcacgtagccgcgagtactagc	Used to build pBA788
oBA1773_T4Soc_FULL_RECODE_F	catggcgtccacccgtggctacgtgaacattaaa	Used to build pBA789
oBA1774_T4Soc_FULL_RECODE_R	atgttttaatgttcacgtagccacgggtggacgc	Used to build pBA789
oBA1775_T4DNAP_OneCODON_F	atgaaagaattttatatcagcattgaaacag	Used to build pBA790
oBA1776_T4DNAP_OneCODON_R	ccgactgtttcaatgctgatataaaattctt	Used to build pBA790
oBA1777_T4DNAP_SEED_F	atgaaagaattttatattagcatcgaaacag	Used to build pBA791
oBA1778_T4DNAP_SEED_R	ccgactgtttcgatgctaatataaaattctt	Used to build pBA791
oBA1779_T4DNAP_FULL_RECODE_F	atgaaagagttctacattagcatcgagacag	Used to build pBA792
oBA1780_T4DNAP_FULL_RECODE_R	ccgactgtctcgatgctaatgtagaactctt	Used to build pBA792
oBA1781_T4DNAP_PCRSeq_F	gattgcatggctattagaagattggggac	Sanger sequence-verification of edited T4dnap loci
oBA1782_T4DNAP_PCRSeq_R	cgagtttaaaatcgttcataccgagagc	Sanger sequence-verification of edited T4dnap loci
oBA1783_T4soc_PCRSeq_F	agaaaagctcggcaatctgaagtaatg	Sanger sequence-verification of edited T4soc loci
oBA1784_T4soc_PCRSeq_R	ccacaaatcttcatttgcagcaatcc	Sanger sequence-verification of edited T4soc loci
oBA1795_EdH4_DNAP_CDS_1_F	aaacatgactcaaaatcgaaagaccacatgctcata	Used to build pBA822
oBA1796_EdH4_DNAP_CDS_1_R	agcatatgagcatgtggtctttcgattttgagtcat	Used to build pBA822
oBA1797_EdH4_mcp_CDS_1_F	aaaccatactcgactggatacacggctctattcaca	Used to build pBA823
oBA1798_EdH4_mcp_CDS_1_R	agcatgtgaatagagccgtgtatccagtcgagtatg	Used to build pBA823
oBA1799_MM02_DNAP_CDS_1_F	aaactctgttcaaccgttaagtaaaattctttcata	Used to build pBA824
oBA1800_MM02_DNAP_CDS_1_R	agcatatgaaagaattttacttaacggttgaacaga	Used to build pBA824
oBA1801_MM02_mcp_CDS_1_F	aaaccgagctgagctttagttttgatagtagtcata	Used to build pBA825
oBA1802_MM02_mcp_CDS_1_R	agcatatgactactatcaaaactaaagctcagctcg	Used to build pBA825
oBA1834_T5_mcp_CDS_1_F	aaaccttctttcagcttattaatatcaatagtcata	Used to build pBA908
oBA1835_T5_mcp_CDS_1_R	agcatatgactattgatattaataagctgaaagaag	Used to build pBA908
oBFC2074_RFP_CDS_1_F	aaacaactctttgataacgtcttcgctactcgccaa	Used to build pBA615, pBA620, and pBA630
oBFC2075_RFP_CDS_1_R	agcattggcgagtagcgaagacgttatcaaagagtt	Used to build pBA615, pBA620, and pBA630
oBFC2219_lambda_ea47_CDS_1_F	aaactagcgtattagcgacccatcgtctttctgata	Used to build pBFC1053
oBFC2220_lambda_ea47_CDS_1_R	agcatatcagaaagacgatgggtcgctaatacgcta	Used to build pBFC1053
